# Tankyrase inhibition sensitizes cells to CDK4 blockade

**DOI:** 10.1101/677823

**Authors:** Miguel Foronda, Yusuke Tarumoto, Emma M. Schatoff, Benjamin I. Leach, Bianca J Diaz, Sukanya Goswami, Michael Shusterman, Christopher R. Vakoc, Lukas E Dow

## Abstract

Tankyrase (TNKS) 1/2 are positive regulators of WNT signaling by controlling the activity of the β-catenin destruction complex. TNKS inhibitors provide an opportunity to suppress hyperactive WNT signaling in tumors, however, they have shown limited anti-proliferative activity as a monotherapy in human cancer cell lines. Here we perform a kinome-focused CRISPR screen to identify potential effective drug combinations with TNKS inhibition. We show that the loss of CDK4, but not CDK6, synergizes with TNKS1/2 blockade to drive G1 cell cycle arrest and senescence. Through precise modelling of cancer-associated mutations using cytidine base editors, we show that this therapeutic approach is absolutely dependent on suppression of canonical WNT signaling by TNKS inhibitors and is effective in cells from multiple epithelial cancer types. Together, our results suggest that combined WNT and CDK4 inhibition might provide a potential therapeutic strategy for difficult-to-treat epithelial tumors.
