## Supplementary material for "Tankyrase inhibition sensitizes cells to CDK4 blockade": Table 5

Table 5
Primer name	Use	Sequence 5'->3-
RPA3e1.1_F	gRNA cloning into LRG or LRT2B	caccgCCGGCGTTGATGCGCGACCT
RPA3e1.1_R	gRNA cloning into LRG or LRT2B	aaacAGGTCGCGCATCAACGCCGGc
CDK1e5.1_F	gRNA cloning into LRG or LRT2B	caccgACACAATCCCCTGTAGGATT
CDK1e5.1_R	gRNA cloning into LRG or LRT2B	aaacAATCCTACAGGGGATTGTGTc
EGFRgR1-F	gRNA cloning into LRG or LRT2B	caccgGTCCACGCTGGCCATCACGT
EGFRgR1-R	gRNA cloning into LRG or LRT2B	aaacACGTGATGGCCAGCGTGGACc
EGFRgR2-F	gRNA cloning into LRG or LRT2B	caccgATACACCGTGCCGAACGCAC
EGFRgR2-R	gRNA cloning into LRG or LRT2B	aaacGTGCGTTCGGCACGGTGTATc
EGFRgR3-F	gRNA cloning into LRG or LRT2B	caccgCTGGCAGGGATTCCGTCATA
EGFRgR3-R	gRNA cloning into LRG or LRT2B	aaacTATGACGGAATCCCTGCCAGc
EGFRgR4-F	gRNA cloning into LRG or LRT2B	caccgAGCGATGCGACCCTCCGGGA
EGFRgR4-R	gRNA cloning into LRG or LRT2B	aaacTCCCGGAGGGTCGCATCGCTc
CDK4gR1-F	gRNA cloning into LRG or LRT2B	caccgATCTCGGTGAACGATGCAAT
CDK4gR1-R	gRNA cloning into LRG or LRT2B	aaacATTGCATCGTTCACCGAGATc
CDK4gR2-F	gRNA cloning into LRG or LRT2B	caccgGTCCACAGGTGTTGCATATG
CDK4gR2-R	gRNA cloning into LRG or LRT2B	aaacCATATGCAACACCTGTGGACc
CDK4gR3-F	gRNA cloning into LRG or LRT2B	caccgTCCCATCAGCACAGTTCGTG
CDK4gR3-R	gRNA cloning into LRG or LRT2B	aaacCACGAACTGTGCTGATGGGAc
CDK4gR4-F	gRNA cloning into LRG or LRT2B	caccgCCTTCTCACCGGACAACATT
CDK4gR4-R	gRNA cloning into LRG or LRT2B	aaacAATGTTGTCCGGTGAGAAGGc
CK1g1NEW-F	gRNA cloning into LRG or LRT2B	caccgTGTACTAGTCATGGATCTTC
CK1g1NEW-R	gRNA cloning into LRG or LRT2B	aaacGAAGATCCATGACTAGTACAc
Csnk1a12gR3-F	gRNA cloning into LRG or LRT2B	caccgATACCCATTAGGAAGTTATC
Csnk1a12gR3-R	gRNA cloning into LRG or LRT2B	aaacGATAACTTCCTAATGGGTATc
VRK1gR1-F	gRNA cloning into LRG or LRT2B	caccgCACGAGCATGAGTATGTGCA
VRK1gR1-R	gRNA cloning into LRG or LRT2B	aaacTGCACATACTCATGCTCGTGc
VRK1gR2-F	gRNA cloning into LRG or LRT2B	caccgGTAGGATTACCCATTGGCCA
VRK1gR2-R	gRNA cloning into LRG or LRT2B	aaacTGGCCAATGGGTAATCCTACc
PIK3R4gR1-F	gRNA cloning into LRG or LRT2B	caccgACAAATCTGGAGTTCGTCAT
PIK3R4gR1-R	gRNA cloning into LRG or LRT2B	aaacATGACGAACTCCAGATTTGTc
PIK3R4gR2-F	gRNA cloning into LRG or LRT2B	caccgAGAAGGCCTGGTCGTTGTGA
PIK3R4gR2-R	gRNA cloning into LRG or LRT2B	aaacTCACAACGACCAGGCCTTCTc
CDK6gR1-F	gRNA cloning into LRG or LRT2B	caccgATGGTTTCAGTGGGCACTCC
CDK6gR1-R	gRNA cloning into LRG or LRT2B	aaacGGAGTGCCCACTGAAACCATc
CDK6gR2-F	gRNA cloning into LRG or LRT2B	caccgTTAGATCGCGATGCACTACT
CDK6gR2-R	gRNA cloning into LRG or LRT2B	aaacAGTAGTGCATCGCGATCTAAc
CDK6gR3-F	gRNA cloning into LRG or LRT2B	caccgATCCACGGGGGTGGCGTAGC
CDK6gR3-R	gRNA cloning into LRG or LRT2B	aaacGCTACGCCACCCCCGTGGATc
LRG_F2	PCR-out sgRNAs from library Rxn	TCTTGTGGAAAGGACGAAACACCG
LRG_R2	PCR-out sgRNAs from library Rxn	TCTACTATTCTTTCCCCTGCACTGT
160_PE5	PCR pre-capture barcoded library	AATGATACGGCGACCACCGAGATCTACACTCTTTCCCTACACGACGCTCTTCCGATCT
161_PE7	PCR pre-capture barcoded library	CAAGCAGAAGACGGCATACGAGATCGGTCTCGGCATTCCTGCTGAACCGCTCTTCCGATCT
hRPL27 qRT-F	QRT-PCR	TCCAAGGGGATATCCACAGA
hRPL27 qRT-R	QRT-PCR	CATGGGCAAGAAGAAGATCG
hLgr5 qRT-F	QRT-PCR	TGGGAATGTATGTCAGAGCG
hLgr5 qRT-R	QRT-PCR	CAGCGTCTTCACCTCCTACC
hAxin2 qRT-F	QRT-PCR	AGTGTGAGGTCCACGGAAAC
hAxin2 qRT-R	QRT-PCR	CTGGTGCAAAGACATAGCCA
shRNA TNKS1 Set1-1643		TGCTGTTGACAGTGAGCGCAAGGAGCAAATGTTAATGAAATAGTGAAGCCACAGATGTATTTCATTAACATTTGCTCCTTTTGCCTACTGCCTCGGA
shRNA TNKS2 Set1-3280		TGCTGTTGACAGTGAGCGCCAAGATTCAGAAGGTTTGTAATAGTGAAGCCACAGATGTATTACAAACCTTCTGAATCTTGATGCCTACTGCCTCGGA
shRNA TNKS1 Set2-2658		TGCTGTTGACAGTGAGCGCAGCGGCTTTATTGATAAAATATAGTGAAGCCACAGATGTATATTTTATCAATAAAGCCGCTATGCCTACTGCCTCGGA
shRNA TNKS2 Set2-3287		TGCTGTTGACAGTGAGCGCCAGAAGGTTTGTAACAAGAAATAGTGAAGCCACAGATGTATTTCTTGTTACAAACCTTCTGATGCCTACTGCCTCGGA
